# State-Dependent Transcriptomic Collapse of the Brain’s Lactate and Ketone Thermodynamic Sensors in Schizophrenia

**DOI:** 10.64898/2026.06.26.734782

**Authors:** Bryan A. Krantz

## Abstract

Metabolic psychiatry has recently achieved unprecedented clinical rescue in treatment-resistant Schizophrenia (SCZ) utilizing targeted ketogenic interventions. However, the field has operated without a defined genomic anchor, leaving the biophysical mechanism of these therapies largely unexplained. Here, we report the discovery of the definitive metabolic sensor array driving this pathology. By integrating high-resolution topological mapping of SCZ GWAS summary statistics, 3D chromatin conformation (Hi-C), and multi-tissue transcriptomics, we identify massive, non-coding structural variances flanking the *HCAR2/HCAR1* tandem locus—the brain’s master thermodynamic governor. We demonstrate that while the protein-coding hardware of these receptors remains intact, their shared 3D Topologically Associating Domain (TAD) is fundamentally fractured. This structural collapse drives a perfect transcriptomic double dissociation in the human cortex: the 3’ mutational “skyscraper” severely downregulates the *HCAR1* lactate emergency brake, while the 5’ mutational cluster selectively paralyzes the *HCAR2* β-hydroxybutyrate (BHB) and niacin cooling switch. This dual-flank enhancer failure elegantly provides a definitive genomic etiology for historical SCZ biomarkers, physically explaining both chronic cerebrospinal fluid lactate pooling and the infamous “absent niacin flush.” Furthermore, peripheral eQTL mapping reveals profound antagonistic pleiotropy, characterized by a hyper-activation of the *HCAR1* lactate shuttle in the testis, explaining the evolutionary conservation of this metabolically catastrophic architecture. Ultimately, we reframe Schizophrenia not as an intrinsic neurological defect, but as an evolutionary “fuel mismatch.” The high-performance cognitive architecture of the hominid brain, evolved for ancestral ketogenic environments, experiences a catastrophic thermodynamic crash when deprived of its requisite BHB coolant by modern, high-glycemic diets.
