## Supplemental Dataset 2 for "State-Dependent Transcriptomic Collapse of the Brain’s Lactate and Ketone Thermodynamic Sensors in Schizophrenia": Figure2_Forest_Plot_Data.xlsx

### Sheet: Sheet1
regulator	gene	query	tissue	rsID	variant	p-value	genotype_1	genotype_2	genotype_3	n_1	n_2	n_3	median_1	median_2	median_3	SCZ_Risk_Allele	Safe_Allele	True_Disease_Delta	Biological_Consequence
3'	HCAR1	ENSG00000196917.6,rs3741530	Brain - Cortex	rs3741530	chr12_122985100_G_T_b38	0.0409	GG	GT	TT	40	117	111	-0.3232	-0.004659	0.2303	G	T	-0.5535	DOWN-regulated in SCZ
3'	HCAR1	ENSG00000196917.6,rs55742290	Brain - Cortex	rs55742290	chr12_122981564_C_T_b38	0.0272	CC	CT	TT	40	116	112	-0.3232	-0.009319	0.2351	C	T	-0.5583	DOWN-regulated in SCZ
3'	HCAR1	ENSG00000196917.6,rs28755851	Brain - Cortex	rs28755851	chr12_123001735_A_T_b38	0.0272	AA	AT	TT	40	116	112	-0.3232	-0.009319	0.2351	A	T	-0.5583	DOWN-regulated in SCZ
3'	HCAR1	ENSG00000196917.6,rs883562	Brain - Cortex	rs883562	chr12_122976172_C_G_b38	0.0272	CC	CG	GG	40	116	112	-0.3232	-0.009319	0.2351	C	G	-0.5583	DOWN-regulated in SCZ
3'	HCAR1	ENSG00000196917.6,rs3759115	Brain - Cortex	rs3759115	chr12_122979732_T_C_b38	0.0272	TT	TC	CC	40	116	112	-0.3232	-0.009319	0.2351	T	C	-0.5583	DOWN-regulated in SCZ
3'	HCAR1	ENSG00000196917.6,rs884956	Brain - Cortex	rs884956	chr12_122976415_T_C_b38	0.0272	TT	TC	CC	40	116	112	-0.3232	-0.009319	0.2351	T	C	-0.5583	DOWN-regulated in SCZ
3'	HCAR1	ENSG00000196917.6,rs1984658	Brain - Cortex	rs1984658	chr12_122998879_G_A_b38	0.0796	GG	GA	AA	42	115	111	-0.2786	-0.004659	0.2303	G	A	-0.5089	DOWN-regulated in SCZ
3'	HCAR1	ENSG00000196917.6,rs7305511	Brain - Cortex	rs7305511	chr12_123013706_G_T_b38	0.0788	GG	GT	TT	42	116	110	-0.2786	-0.009319	0.2351			0.5137	UP-regulated in SCZ
3'	HCAR1	ENSG00000196917.6,rs7135296	Brain - Cortex	rs7135296	chr12_122992039_G_A_b38	0.0796	GG	GA	AA	42	115	111	-0.2786	-0.004659	0.2303	G	A	-0.5089	DOWN-regulated in SCZ
3'	HCAR1	ENSG00000196917.6,rs7296418	Brain - Cortex	rs7296418	chr12_122973072_C_T_b38	0.0694	CC	CT	TT	27	121	120	-0.4376	-0.0233	0.2351	C	T	-0.6727	DOWN-regulated in SCZ
3'	HCAR1	ENSG00000196917.6,rs61955214	Brain - Cortex	rs61955214	chr12_122997877_T_C_b38	0.0179	TT	TC	CC	39	129	100	-0.3969	-0.004659	0.2208	T	C	-0.6177	DOWN-regulated in SCZ
3'	HCAR1	ENSG00000196917.6,rs61955196	Brain - Cortex	rs61955196	chr12_122966471_G_C_b38	0.0474	GG	GC	CC	41	117	110	-0.2495	-0.01398	0.2351	G	C	-0.4846	DOWN-regulated in SCZ
3'	HCAR1	ENSG00000196917.6,rs4275659	Brain - Cortex	rs4275659	chr12_122963381_T_C_b38	0.0355	TT	TC	CC	40	116	112	-0.2304	-0.009319	0.2208	T	C	-0.4512	DOWN-regulated in SCZ
3'	HCAR1	ENSG00000196917.6,rs937564	Brain - Cortex	rs937564	chr12_122992764_T_C_b38	0.225	TT	TC	CC	15	94	159	-0.4376	-0.1449	0.1638	T	C	-0.6014	DOWN-regulated in SCZ
3'	HCAR1	ENSG00000196917.6,rs1463877	Brain - Cortex	rs1463877	chr12_122988707_T_C_b38	0.243	TT	TC	CC	15	93	160	-0.4376	-0.1544	0.1685	T	C	-0.6061	DOWN-regulated in SCZ
3'	HCAR2	ENSG00000182782.8,rs3741530	Brain - Cortex	rs3741530	chr12_122985100_G_T_b38	0.43	GG	GT	TT	40	117	111	-0.2882	0.1167	0.0233	G	T	-0.3115	DOWN-regulated in SCZ
3'	HCAR2	ENSG00000182782.8,rs55742290	Brain - Cortex	rs55742290	chr12_122981564_C_T_b38	0.523	CC	CT	TT	40	116	112	-0.2882	0.1261	0.01398	C	T	-0.30218	DOWN-regulated in SCZ
3'	HCAR2	ENSG00000182782.8,rs28755851	Brain - Cortex	rs28755851	chr12_123001735_A_T_b38	0.523	AA	AT	TT	40	116	112	-0.2882	0.1261	0.01398	A	T	-0.30218	DOWN-regulated in SCZ
3'	HCAR2	ENSG00000182782.8,rs883562	Brain - Cortex	rs883562	chr12_122976172_C_G_b38	0.523	CC	CG	GG	40	116	112	-0.2882	0.1261	0.01398	C	G	-0.30218	DOWN-regulated in SCZ
3'	HCAR2	ENSG00000182782.8,rs3759115	Brain - Cortex	rs3759115	chr12_122979732_T_C_b38	0.523	TT	TC	CC	40	116	112	-0.2882	0.1261	0.01398	T	C	-0.30218	DOWN-regulated in SCZ
3'	HCAR2	ENSG00000182782.8,rs884956	Brain - Cortex	rs884956	chr12_122976415_T_C_b38	0.523	TT	TC	CC	40	116	112	-0.2882	0.1261	0.01398	T	C	-0.30218	DOWN-regulated in SCZ
3'	HCAR2	ENSG00000182782.8,rs1984658	Brain - Cortex	rs1984658	chr12_122998879_G_A_b38	0.297	GG	GA	AA	42	115	111	-0.3424	0.1355	0.0233	G	A	-0.3657	DOWN-regulated in SCZ
3'	HCAR2	ENSG00000182782.8,rs7305511	Brain - Cortex	rs7305511	chr12_123013706_G_T_b38	0.227	GG	GT	TT	42	116	110	-0.3424	0.1261	0.02796	G	T	-0.37036	DOWN-regulated in SCZ
3'	HCAR2	ENSG00000182782.8,rs7135296	Brain - Cortex	rs7135296	chr12_122992039_G_A_b38	0.297	GG	GA	AA	42	115	111	-0.3424	0.1355	0.0233	G	A	-0.3657	DOWN-regulated in SCZ
3'	HCAR2	ENSG00000182782.8,rs7296418	Brain - Cortex	rs7296418	chr12_122973072_C_T_b38	0.618	CC	CT	TT	27	121	120	-0.2979	0.1355	-0.009319	C	T	-0.288581	DOWN-regulated in SCZ
3'	HCAR2	ENSG00000182782.8,rs61955214	Brain - Cortex	rs61955214	chr12_122997877_T_C_b38	0.643	TT	TC	CC	39	129	100	-0.2784	0.1544	-0.009319	T	C	-0.269081	DOWN-regulated in SCZ
3'	HCAR2	ENSG00000182782.8,rs61955196	Brain - Cortex	rs61955196	chr12_122966471_G_C_b38	0.499	GG	GC	CC	41	117	110	-0.2784	0.1167	0.01398	G	C	-0.29238	DOWN-regulated in SCZ
3'	HCAR2	ENSG00000182782.8,rs4275659	Brain - Cortex	rs4275659	chr12_122963381_T_C_b38	0.535	TT	TC	CC	40	116	112	-0.264	0.08864	0.02796	T	C	-0.29196	DOWN-regulated in SCZ
3'	HCAR2	ENSG00000182782.8,rs937564	Brain - Cortex	rs937564	chr12_122992764_T_C_b38	0.616	TT	TC	CC	15	94	159	-0.2784	0.08864	-0.004659	T	C	-0.273741	DOWN-regulated in SCZ
3'	HCAR2	ENSG00000182782.8,rs1463877	Brain - Cortex	rs1463877	chr12_122988707_T_C_b38	0.669	TT	TC	CC	15	93	160	-0.2784	0.098	-0.009319	T	C	-0.269081	DOWN-regulated in SCZ
5'	HCAR1	ENSG00000196917.6,rs4758662	Brain - Cortex	rs4758662	chr12_122440231_G_A_b38	0.422	GG	GA	AA	21	103	144	-0.0233	0.004659	0.004659	G	A	-0.027959	No Effect (Flat)
5'	HCAR1	ENSG00000196917.6,rs4758643	Brain - Cortex	rs4758643	chr12_122440272_A_T_b38	0.422	AA	AT	TT	21	103	144	-0.0233	0.004659	0.004659	A	T	-0.027959	No Effect (Flat)
5'	HCAR1	ENSG00000196917.6,rs34129612	Brain - Cortex	rs34129612	chr12_122429110_T_C_b38	0.422	TT	TC	CC	21	103	144	-0.0233	0.004659	0.004659	T	C	-0.027959	No Effect (Flat)
5'	HCAR1	ENSG00000196917.6,rs7135419	Brain - Cortex	rs7135419	chr12_122427314_T_A_b38	0.457	TT	TA	AA	21	102	145	-0.0233	0.01864	-0.004659	T	A	-0.018641	No Effect (Flat)
5'	HCAR1	ENSG00000196917.6,rs10773152	Brain - Cortex	rs10773152	chr12_122425633_T_C_b38	0.457	TT	TC	CC	21	102	145	-0.0233	0.01864	-0.004659	T	C	-0.018641	No Effect (Flat)
5'	HCAR1	ENSG00000196917.6,rs10734918	Brain - Cortex	rs10734918	chr12_122436965_A_C_b38	0.422	AA	AC	CC	21	103	144	-0.0233	0.004659	0.004659	A	C	-0.027959	No Effect (Flat)
5'	HCAR1	ENSG00000196917.6,rs10744211	Brain - Cortex	rs10744211	chr12_122447273_A_G_b38	0.396	AA	AG	GG	21	104	143	-0.0233	0.01864	-0.004659	A	G	-0.018641	No Effect (Flat)
5'	HCAR1	ENSG00000196917.6,rs11058209	Brain - Cortex	rs11058209	chr12_122451398_A_G_b38	0.422	AA	AG	GG	21	103	144	-0.0233	0.004659	0.004659	A	G	-0.027959	No Effect (Flat)
5'	HCAR1	ENSG00000196917.6,rs10744210	Brain - Cortex	rs10744210	chr12_122447246_A_G_b38	0.422	AA	AG	GG	21	103	144	-0.0233	0.004659	0.004659	A	G	-0.027959	No Effect (Flat)
5'	HCAR1	ENSG00000196917.6,rs6489002	Brain - Cortex	rs6489002	chr12_122445275_T_C_b38	0.422	TT	TC	CC	21	103	144	-0.0233	0.004659	0.004659	T	C	-0.027959	No Effect (Flat)
5'	HCAR1	ENSG00000196917.6,rs10744208	Brain - Cortex	rs10744208	chr12_122447012_C_A_b38	0.422	CC	CA	AA	21	103	144	-0.0233	0.004659	0.004659	C	A	-0.027959	No Effect (Flat)
5'	HCAR1	ENSG00000196917.6,rs10744209	Brain - Cortex	rs10744209	chr12_122447021_G_A_b38	0.422	GG	GA	AA	21	103	144	-0.0233	0.004659	0.004659	G	A	-0.027959	No Effect (Flat)
5'	HCAR1	ENSG00000196917.6,rs10773167	Brain - Cortex	rs10773167	chr12_122449454_C_T_b38	0.416	CC	CT	TT	21	101	146	-0.0233	0.004659	0.004659	C	T	-0.027959	No Effect (Flat)
5'	HCAR1	ENSG00000196917.6,rs7970007	Brain - Cortex	rs7970007	chr12_122446603_G_A_b38	0.861	GG	GA	AA	44	126	98	0	0.05594	-0.05594	G	A	0.05594	No Effect (Flat)
5'	HCAR1	ENSG00000196917.6,rs7398014	Brain - Cortex	rs7398014	chr12_122459433_T_C_b38	0.404	TT	TC	CC	23	98	147	-0.0233	0.01864	-0.004659	T	C	-0.018641	No Effect (Flat)
5'	HCAR2	ENSG00000182782.8,rs4758662	Brain - Cortex	rs4758662	chr12_122440231_G_A_b38	0.925	GG	GA	AA	21	103	144	-0.004659	0.01398	-0.03729	G	A	0.032631	No Effect (Flat)
5'	HCAR2	ENSG00000182782.8,rs4758643	Brain - Cortex	rs4758643	chr12_122440272_A_T_b38	0.925	AA	AT	TT	21	103	144	-0.004659	0.01398	-0.03729	A	T	0.032631	No Effect (Flat)
5'	HCAR2	ENSG00000182782.8,rs34129612	Brain - Cortex	rs34129612	chr12_122429110_T_C_b38	0.925	TT	TC	CC	21	103	144	-0.004659	0.01398	-0.03729	T	C	0.032631	No Effect (Flat)
5'	HCAR2	ENSG00000182782.8,rs7135419	Brain - Cortex	rs7135419	chr12_122427314_T_A_b38	0.93	TT	TA	AA	21	102	145	-0.004659	0.0233	-0.05127	T	A	0.046611	No Effect (Flat)
5'	HCAR2	ENSG00000182782.8,rs10773152	Brain - Cortex	rs10773152	chr12_122425633_T_C_b38	0.93	TT	TC	CC	21	102	145	-0.004659	0.0233	-0.05127	T	C	0.046611	No Effect (Flat)
5'	HCAR2	ENSG00000182782.8,rs10734918	Brain - Cortex	rs10734918	chr12_122436965_A_C_b38	0.925	AA	AC	CC	21	103	144	-0.004659	0.01398	-0.03729	A	C	0.032631	No Effect (Flat)
5'	HCAR2	ENSG00000182782.8,rs10744211	Brain - Cortex	rs10744211	chr12_122447273_A_G_b38	0.979	AA	AG	GG	21	104	143	-0.004659	0.009319	-0.0233	A	G	0.018641	No Effect (Flat)
5'	HCAR2	ENSG00000182782.8,rs11058209	Brain - Cortex	rs11058209	chr12_122451398_A_G_b38	0.925	AA	AG	GG	21	103	144	-0.004659	0.01398	-0.03729	A	G	0.032631	No Effect (Flat)
5'	HCAR2	ENSG00000182782.8,rs10744210	Brain - Cortex	rs10744210	chr12_122447246_A_G_b38	0.925	AA	AG	GG	21	103	144	-0.004659	0.01398	-0.03729	A	G	0.032631	No Effect (Flat)
5'	HCAR2	ENSG00000182782.8,rs6489002	Brain - Cortex	rs6489002	chr12_122445275_T_C_b38	0.925	TT	TC	CC	21	103	144	-0.004659	0.01398	-0.03729	T	C	0.032631	No Effect (Flat)
5'	HCAR2	ENSG00000182782.8,rs10744208	Brain - Cortex	rs10744208	chr12_122447012_C_A_b38	0.925	CC	CA	AA	21	103	144	-0.004659	0.01398	-0.03729	C	A	0.032631	No Effect (Flat)
5'	HCAR2	ENSG00000182782.8,rs10744209	Brain - Cortex	rs10744209	chr12_122447021_G_A_b38	0.925	GG	GA	AA	21	103	144	-0.004659	0.01398	-0.03729	G	A	0.032631	No Effect (Flat)
5'	HCAR2	ENSG00000182782.8,rs10773167	Brain - Cortex	rs10773167	chr12_122449454_C_T_b38	0.862	CC	CT	TT	21	101	146	-0.004659	0.03262	-0.06061	C	T	0.055951	No Effect (Flat)
5'	HCAR2	ENSG00000182782.8,rs7970007	Brain - Cortex	rs7970007	chr12_122446603_G_A_b38	0.819	GG	GA	AA	44	126	98	-9.975e-17	-0.01864	0.04195	G	A	-0.04195	No Effect (Flat)
5'	HCAR2	ENSG00000182782.8,rs7398014	Brain - Cortex	rs7398014	chr12_122459433_T_C_b38	0.828	TT	TC	CC	23	98	147	0.05127	-0.004659	-0.0233	T	C	0.07457	No Effect (Flat)
