## Supplemental Dataset 4 for "State-Dependent Transcriptomic Collapse of the Brain’s Lactate and Ketone Thermodynamic Sensors in Schizophrenia": Systemic_Controls_Master.tsv

Regulatory_Region	Gene	Ensembl_ID	rsID	Coordinates_b38	Tissue	P_Value
3' Regulatory Skyscraper	HCAR1	ENSG00000196917.6	rs1463877	chr12_122988707_T_C_b38	Adipose - Subcutaneous	0.303
3' Regulatory Skyscraper	HCAR1	ENSG00000196917.6	rs937564	chr12_122992764_T_C_b38	Adipose - Subcutaneous	0.4
3' Regulatory Skyscraper	HCAR1	ENSG00000196917.6	rs61955196	chr12_122966471_G_C_b38	Adipose - Subcutaneous	0.683
3' Regulatory Skyscraper	HCAR1	ENSG00000196917.6	rs4275659	chr12_122963381_T_C_b38	Adipose - Subcutaneous	0.716
3' Regulatory Skyscraper	HCAR1	ENSG00000196917.6	rs7296418	chr12_122973072_C_T_b38	Adipose - Subcutaneous	0.739
3' Regulatory Skyscraper	HCAR1	ENSG00000196917.6	rs61955214	chr12_122997877_T_C_b38	Adipose - Subcutaneous	0.889
3' Regulatory Skyscraper	HCAR1	ENSG00000196917.6	rs1984658	chr12_122998879_G_A_b38	Adipose - Subcutaneous	0.911
3' Regulatory Skyscraper	HCAR1	ENSG00000196917.6	rs7135296	chr12_122992039_G_A_b38	Adipose - Subcutaneous	0.911
3' Regulatory Skyscraper	HCAR1	ENSG00000196917.6	rs7305511	chr12_123013706_G_T_b38	Adipose - Subcutaneous	0.946
3' Regulatory Skyscraper	HCAR1	ENSG00000196917.6	rs55742290	chr12_122981564_C_T_b38	Adipose - Subcutaneous	0.984
3' Regulatory Skyscraper	HCAR1	ENSG00000196917.6	rs28755851	chr12_123001735_A_T_b38	Adipose - Subcutaneous	0.984
3' Regulatory Skyscraper	HCAR1	ENSG00000196917.6	rs883562	chr12_122976172_C_G_b38	Adipose - Subcutaneous	0.984
3' Regulatory Skyscraper	HCAR1	ENSG00000196917.6	rs3759115	chr12_122979732_T_C_b38	Adipose - Subcutaneous	0.984
3' Regulatory Skyscraper	HCAR1	ENSG00000196917.6	rs884956	chr12_122976415_T_C_b38	Adipose - Subcutaneous	0.984
3' Regulatory Skyscraper	HCAR1	ENSG00000196917.6	rs3741530	chr12_122985100_G_T_b38	Adipose - Subcutaneous	0.992
3' Regulatory Skyscraper	HCAR1	ENSG00000196917.6	rs61955214	chr12_122997877_T_C_b38	Adipose - Visceral (Omentum)	0.206
3' Regulatory Skyscraper	HCAR1	ENSG00000196917.6	rs55742290	chr12_122981564_C_T_b38	Adipose - Visceral (Omentum)	0.376
3' Regulatory Skyscraper	HCAR1	ENSG00000196917.6	rs28755851	chr12_123001735_A_T_b38	Adipose - Visceral (Omentum)	0.376
3' Regulatory Skyscraper	HCAR1	ENSG00000196917.6	rs883562	chr12_122976172_C_G_b38	Adipose - Visceral (Omentum)	0.376
3' Regulatory Skyscraper	HCAR1	ENSG00000196917.6	rs884956	chr12_122976415_T_C_b38	Adipose - Visceral (Omentum)	0.376
3' Regulatory Skyscraper	HCAR1	ENSG00000196917.6	rs3759115	chr12_122979732_T_C_b38	Adipose - Visceral (Omentum)	0.376
3' Regulatory Skyscraper	HCAR1	ENSG00000196917.6	rs3741530	chr12_122985100_G_T_b38	Adipose - Visceral (Omentum)	0.406
3' Regulatory Skyscraper	HCAR1	ENSG00000196917.6	rs7296418	chr12_122973072_C_T_b38	Adipose - Visceral (Omentum)	0.504
3' Regulatory Skyscraper	HCAR1	ENSG00000196917.6	rs61955196	chr12_122966471_G_C_b38	Adipose - Visceral (Omentum)	0.506
3' Regulatory Skyscraper	HCAR1	ENSG00000196917.6	rs1984658	chr12_122998879_G_A_b38	Adipose - Visceral (Omentum)	0.516
3' Regulatory Skyscraper	HCAR1	ENSG00000196917.6	rs7135296	chr12_122992039_G_A_b38	Adipose - Visceral (Omentum)	0.516
3' Regulatory Skyscraper	HCAR1	ENSG00000196917.6	rs4275659	chr12_122963381_T_C_b38	Adipose - Visceral (Omentum)	0.557
3' Regulatory Skyscraper	HCAR1	ENSG00000196917.6	rs7305511	chr12_123013706_G_T_b38	Adipose - Visceral (Omentum)	0.591
3' Regulatory Skyscraper	HCAR1	ENSG00000196917.6	rs937564	chr12_122992764_T_C_b38	Adipose - Visceral (Omentum)	0.614
3' Regulatory Skyscraper	HCAR1	ENSG00000196917.6	rs1463877	chr12_122988707_T_C_b38	Adipose - Visceral (Omentum)	0.671
3' Regulatory Skyscraper	HCAR1	ENSG00000196917.6	rs937564	chr12_122992764_T_C_b38	Breast - Mammary Tissue	0.0388
3' Regulatory Skyscraper	HCAR1	ENSG00000196917.6	rs1463877	chr12_122988707_T_C_b38	Breast - Mammary Tissue	0.0405
3' Regulatory Skyscraper	HCAR1	ENSG00000196917.6	rs7296418	chr12_122973072_C_T_b38	Breast - Mammary Tissue	0.22
3' Regulatory Skyscraper	HCAR1	ENSG00000196917.6	rs7305511	chr12_123013706_G_T_b38	Breast - Mammary Tissue	0.326
3' Regulatory Skyscraper	HCAR1	ENSG00000196917.6	rs4275659	chr12_122963381_T_C_b38	Breast - Mammary Tissue	0.349
3' Regulatory Skyscraper	HCAR1	ENSG00000196917.6	rs3741530	chr12_122985100_G_T_b38	Breast - Mammary Tissue	0.354
3' Regulatory Skyscraper	HCAR1	ENSG00000196917.6	rs55742290	chr12_122981564_C_T_b38	Breast - Mammary Tissue	0.374
3' Regulatory Skyscraper	HCAR1	ENSG00000196917.6	rs28755851	chr12_123001735_A_T_b38	Breast - Mammary Tissue	0.374
3' Regulatory Skyscraper	HCAR1	ENSG00000196917.6	rs883562	chr12_122976172_C_G_b38	Breast - Mammary Tissue	0.374
3' Regulatory Skyscraper	HCAR1	ENSG00000196917.6	rs3759115	chr12_122979732_T_C_b38	Breast - Mammary Tissue	0.374
3' Regulatory Skyscraper	HCAR1	ENSG00000196917.6	rs884956	chr12_122976415_T_C_b38	Breast - Mammary Tissue	0.374
3' Regulatory Skyscraper	HCAR1	ENSG00000196917.6	rs1984658	chr12_122998879_G_A_b38	Breast - Mammary Tissue	0.389
3' Regulatory Skyscraper	HCAR1	ENSG00000196917.6	rs7135296	chr12_122992039_G_A_b38	Breast - Mammary Tissue	0.389
3' Regulatory Skyscraper	HCAR1	ENSG00000196917.6	rs61955196	chr12_122966471_G_C_b38	Breast - Mammary Tissue	0.392
3' Regulatory Skyscraper	HCAR1	ENSG00000196917.6	rs61955214	chr12_122997877_T_C_b38	Breast - Mammary Tissue	0.666
3' Regulatory Skyscraper	HCAR1	ENSG00000196917.6	rs7296418	chr12_122973072_C_T_b38	Cultured Fibroblasts	0.36
3' Regulatory Skyscraper	HCAR1	ENSG00000196917.6	rs7305511	chr12_123013706_G_T_b38	Cultured Fibroblasts	0.36
3' Regulatory Skyscraper	HCAR1	ENSG00000196917.6	rs4275659	chr12_122963381_T_C_b38	Cultured Fibroblasts	0.37
3' Regulatory Skyscraper	HCAR1	ENSG00000196917.6	rs55742290	chr12_122981564_C_T_b38	Cultured Fibroblasts	0.373
3' Regulatory Skyscraper	HCAR1	ENSG00000196917.6	rs28755851	chr12_123001735_A_T_b38	Cultured Fibroblasts	0.373
3' Regulatory Skyscraper	HCAR1	ENSG00000196917.6	rs883562	chr12_122976172_C_G_b38	Cultured Fibroblasts	0.373
3' Regulatory Skyscraper	HCAR1	ENSG00000196917.6	rs3759115	chr12_122979732_T_C_b38	Cultured Fibroblasts	0.373
3' Regulatory Skyscraper	HCAR1	ENSG00000196917.6	rs1984658	chr12_122998879_G_A_b38	Cultured Fibroblasts	0.373
3' Regulatory Skyscraper	HCAR1	ENSG00000196917.6	rs884956	chr12_122976415_T_C_b38	Cultured Fibroblasts	0.373
3' Regulatory Skyscraper	HCAR1	ENSG00000196917.6	rs7135296	chr12_122992039_G_A_b38	Cultured Fibroblasts	0.373
3' Regulatory Skyscraper	HCAR1	ENSG00000196917.6	rs61955196	chr12_122966471_G_C_b38	Cultured Fibroblasts	0.415
3' Regulatory Skyscraper	HCAR1	ENSG00000196917.6	rs3741530	chr12_122985100_G_T_b38	Cultured Fibroblasts	0.501
3' Regulatory Skyscraper	HCAR1	ENSG00000196917.6	rs61955214	chr12_122997877_T_C_b38	Cultured Fibroblasts	0.802
3' Regulatory Skyscraper	HCAR1	ENSG00000196917.6	rs937564	chr12_122992764_T_C_b38	Cultured Fibroblasts	0.933
3' Regulatory Skyscraper	HCAR1	ENSG00000196917.6	rs1463877	chr12_122988707_T_C_b38	Cultured Fibroblasts	0.943
3' Regulatory Skyscraper	HCAR1	ENSG00000196917.6	rs61955196	chr12_122966471_G_C_b38	Ovary	0.864
3' Regulatory Skyscraper	HCAR1	ENSG00000196917.6	rs3741530	chr12_122985100_G_T_b38	Ovary	0.888
3' Regulatory Skyscraper	HCAR1	ENSG00000196917.6	rs55742290	chr12_122981564_C_T_b38	Ovary	0.888
3' Regulatory Skyscraper	HCAR1	ENSG00000196917.6	rs28755851	chr12_123001735_A_T_b38	Ovary	0.888
3' Regulatory Skyscraper	HCAR1	ENSG00000196917.6	rs883562	chr12_122976172_C_G_b38	Ovary	0.888
3' Regulatory Skyscraper	HCAR1	ENSG00000196917.6	rs3759115	chr12_122979732_T_C_b38	Ovary	0.888
3' Regulatory Skyscraper	HCAR1	ENSG00000196917.6	rs884956	chr12_122976415_T_C_b38	Ovary	0.888
3' Regulatory Skyscraper	HCAR1	ENSG00000196917.6	rs1984658	chr12_122998879_G_A_b38	Ovary	0.888
3' Regulatory Skyscraper	HCAR1	ENSG00000196917.6	rs7305511	chr12_123013706_G_T_b38	Ovary	0.888
3' Regulatory Skyscraper	HCAR1	ENSG00000196917.6	rs7135296	chr12_122992039_G_A_b38	Ovary	0.888
3' Regulatory Skyscraper	HCAR1	ENSG00000196917.6	rs61955214	chr12_122997877_T_C_b38	Ovary	0.923
3' Regulatory Skyscraper	HCAR1	ENSG00000196917.6	rs4275659	chr12_122963381_T_C_b38	Ovary	0.965
3' Regulatory Skyscraper	HCAR1	ENSG00000196917.6	rs7296418	chr12_122973072_C_T_b38	Ovary	0.985
3' Regulatory Skyscraper	HCAR1	ENSG00000196917.6	rs937564	chr12_122992764_T_C_b38	Ovary	0.993
3' Regulatory Skyscraper	HCAR1	ENSG00000196917.6	rs1463877	chr12_122988707_T_C_b38	Ovary	0.993
3' Regulatory Skyscraper	HCAR1	ENSG00000196917.6	rs7296418	chr12_122973072_C_T_b38	Skin - Sun Exposed (Lower Leg)	0.142
3' Regulatory Skyscraper	HCAR1	ENSG00000196917.6	rs61955196	chr12_122966471_G_C_b38	Skin - Sun Exposed (Lower Leg)	0.254
3' Regulatory Skyscraper	HCAR1	ENSG00000196917.6	rs937564	chr12_122992764_T_C_b38	Skin - Sun Exposed (Lower Leg)	0.263
3' Regulatory Skyscraper	HCAR1	ENSG00000196917.6	rs7305511	chr12_123013706_G_T_b38	Skin - Sun Exposed (Lower Leg)	0.268
3' Regulatory Skyscraper	HCAR1	ENSG00000196917.6	rs4275659	chr12_122963381_T_C_b38	Skin - Sun Exposed (Lower Leg)	0.303
3' Regulatory Skyscraper	HCAR1	ENSG00000196917.6	rs1984658	chr12_122998879_G_A_b38	Skin - Sun Exposed (Lower Leg)	0.306
3' Regulatory Skyscraper	HCAR1	ENSG00000196917.6	rs7135296	chr12_122992039_G_A_b38	Skin - Sun Exposed (Lower Leg)	0.306
3' Regulatory Skyscraper	HCAR1	ENSG00000196917.6	rs1463877	chr12_122988707_T_C_b38	Skin - Sun Exposed (Lower Leg)	0.316
3' Regulatory Skyscraper	HCAR1	ENSG00000196917.6	rs55742290	chr12_122981564_C_T_b38	Skin - Sun Exposed (Lower Leg)	0.34
3' Regulatory Skyscraper	HCAR1	ENSG00000196917.6	rs28755851	chr12_123001735_A_T_b38	Skin - Sun Exposed (Lower Leg)	0.34
3' Regulatory Skyscraper	HCAR1	ENSG00000196917.6	rs883562	chr12_122976172_C_G_b38	Skin - Sun Exposed (Lower Leg)	0.34
3' Regulatory Skyscraper	HCAR1	ENSG00000196917.6	rs3759115	chr12_122979732_T_C_b38	Skin - Sun Exposed (Lower Leg)	0.34
3' Regulatory Skyscraper	HCAR1	ENSG00000196917.6	rs884956	chr12_122976415_T_C_b38	Skin - Sun Exposed (Lower Leg)	0.34
3' Regulatory Skyscraper	HCAR1	ENSG00000196917.6	rs3741530	chr12_122985100_G_T_b38	Skin - Sun Exposed (Lower Leg)	0.383
3' Regulatory Skyscraper	HCAR1	ENSG00000196917.6	rs61955214	chr12_122997877_T_C_b38	Skin - Sun Exposed (Lower Leg)	0.979
3' Regulatory Skyscraper	HCAR1	ENSG00000196917.6	rs61955214	chr12_122997877_T_C_b38	Skin - Unexposed (Suprapubic)	0.0682
3' Regulatory Skyscraper	HCAR1	ENSG00000196917.6	rs1463877	chr12_122988707_T_C_b38	Skin - Unexposed (Suprapubic)	0.186
3' Regulatory Skyscraper	HCAR1	ENSG00000196917.6	rs937564	chr12_122992764_T_C_b38	Skin - Unexposed (Suprapubic)	0.246
3' Regulatory Skyscraper	HCAR1	ENSG00000196917.6	rs55742290	chr12_122981564_C_T_b38	Skin - Unexposed (Suprapubic)	0.26
3' Regulatory Skyscraper	HCAR1	ENSG00000196917.6	rs28755851	chr12_123001735_A_T_b38	Skin - Unexposed (Suprapubic)	0.26
3' Regulatory Skyscraper	HCAR1	ENSG00000196917.6	rs883562	chr12_122976172_C_G_b38	Skin - Unexposed (Suprapubic)	0.26
3' Regulatory Skyscraper	HCAR1	ENSG00000196917.6	rs3759115	chr12_122979732_T_C_b38	Skin - Unexposed (Suprapubic)	0.26
3' Regulatory Skyscraper	HCAR1	ENSG00000196917.6	rs884956	chr12_122976415_T_C_b38	Skin - Unexposed (Suprapubic)	0.26
3' Regulatory Skyscraper	HCAR1	ENSG00000196917.6	rs3741530	chr12_122985100_G_T_b38	Skin - Unexposed (Suprapubic)	0.275
3' Regulatory Skyscraper	HCAR1	ENSG00000196917.6	rs61955196	chr12_122966471_G_C_b38	Skin - Unexposed (Suprapubic)	0.324
3' Regulatory Skyscraper	HCAR1	ENSG00000196917.6	rs1984658	chr12_122998879_G_A_b38	Skin - Unexposed (Suprapubic)	0.327
3' Regulatory Skyscraper	HCAR1	ENSG00000196917.6	rs7135296	chr12_122992039_G_A_b38	Skin - Unexposed (Suprapubic)	0.327
3' Regulatory Skyscraper	HCAR1	ENSG00000196917.6	rs7305511	chr12_123013706_G_T_b38	Skin - Unexposed (Suprapubic)	0.35
3' Regulatory Skyscraper	HCAR1	ENSG00000196917.6	rs4275659	chr12_122963381_T_C_b38	Skin - Unexposed (Suprapubic)	0.429
3' Regulatory Skyscraper	HCAR1	ENSG00000196917.6	rs7296418	chr12_122973072_C_T_b38	Skin - Unexposed (Suprapubic)	0.565
3' Regulatory Skyscraper	HCAR1	ENSG00000196917.6	rs4275659	chr12_122963381_T_C_b38	Testis	0.000324
3' Regulatory Skyscraper	HCAR1	ENSG00000196917.6	rs3741530	chr12_122985100_G_T_b38	Testis	0.000474
3' Regulatory Skyscraper	HCAR1	ENSG00000196917.6	rs61955196	chr12_122966471_G_C_b38	Testis	0.000484
3' Regulatory Skyscraper	HCAR1	ENSG00000196917.6	rs7305511	chr12_123013706_G_T_b38	Testis	0.000569
3' Regulatory Skyscraper	HCAR1	ENSG00000196917.6	rs55742290	chr12_122981564_C_T_b38	Testis	0.000651
3' Regulatory Skyscraper	HCAR1	ENSG00000196917.6	rs28755851	chr12_123001735_A_T_b38	Testis	0.000651
3' Regulatory Skyscraper	HCAR1	ENSG00000196917.6	rs883562	chr12_122976172_C_G_b38	Testis	0.000651
3' Regulatory Skyscraper	HCAR1	ENSG00000196917.6	rs3759115	chr12_122979732_T_C_b38	Testis	0.000651
3' Regulatory Skyscraper	HCAR1	ENSG00000196917.6	rs884956	chr12_122976415_T_C_b38	Testis	0.000651
3' Regulatory Skyscraper	HCAR1	ENSG00000196917.6	rs1984658	chr12_122998879_G_A_b38	Testis	0.00099
3' Regulatory Skyscraper	HCAR1	ENSG00000196917.6	rs7135296	chr12_122992039_G_A_b38	Testis	0.00099
3' Regulatory Skyscraper	HCAR1	ENSG00000196917.6	rs7296418	chr12_122973072_C_T_b38	Testis	0.00178
3' Regulatory Skyscraper	HCAR1	ENSG00000196917.6	rs61955214	chr12_122997877_T_C_b38	Testis	0.00767
3' Regulatory Skyscraper	HCAR1	ENSG00000196917.6	rs937564	chr12_122992764_T_C_b38	Testis	0.0446
3' Regulatory Skyscraper	HCAR1	ENSG00000196917.6	rs1463877	chr12_122988707_T_C_b38	Testis	0.0505
5' Regulatory Skyscraper	HCAR2	ENSG00000182782.8	rs7970007	chr12_122446603_G_A_b38	Adipose - Subcutaneous	0.00465
5' Regulatory Skyscraper	HCAR2	ENSG00000182782.8	rs10744211	chr12_122447273_A_G_b38	Adipose - Subcutaneous	0.0294
5' Regulatory Skyscraper	HCAR2	ENSG00000182782.8	rs4758662	chr12_122440231_G_A_b38	Adipose - Subcutaneous	0.031
5' Regulatory Skyscraper	HCAR2	ENSG00000182782.8	rs4758643	chr12_122440272_A_T_b38	Adipose - Subcutaneous	0.031
5' Regulatory Skyscraper	HCAR2	ENSG00000182782.8	rs34129612	chr12_122429110_T_C_b38	Adipose - Subcutaneous	0.031
5' Regulatory Skyscraper	HCAR2	ENSG00000182782.8	rs10734918	chr12_122436965_A_C_b38	Adipose - Subcutaneous	0.031
5' Regulatory Skyscraper	HCAR2	ENSG00000182782.8	rs10773152	chr12_122425633_T_C_b38	Adipose - Subcutaneous	0.0336
5' Regulatory Skyscraper	HCAR2	ENSG00000182782.8	rs7135419	chr12_122427314_T_A_b38	Adipose - Subcutaneous	0.0351
5' Regulatory Skyscraper	HCAR2	ENSG00000182782.8	rs11058209	chr12_122451398_A_G_b38	Adipose - Subcutaneous	0.0378
5' Regulatory Skyscraper	HCAR2	ENSG00000182782.8	rs10744210	chr12_122447246_A_G_b38	Adipose - Subcutaneous	0.0378
5' Regulatory Skyscraper	HCAR2	ENSG00000182782.8	rs6489002	chr12_122445275_T_C_b38	Adipose - Subcutaneous	0.0378
5' Regulatory Skyscraper	HCAR2	ENSG00000182782.8	rs10744208	chr12_122447012_C_A_b38	Adipose - Subcutaneous	0.0378
5' Regulatory Skyscraper	HCAR2	ENSG00000182782.8	rs10744209	chr12_122447021_G_A_b38	Adipose - Subcutaneous	0.0378
5' Regulatory Skyscraper	HCAR2	ENSG00000182782.8	rs10773167	chr12_122449454_C_T_b38	Adipose - Subcutaneous	0.0485
5' Regulatory Skyscraper	HCAR2	ENSG00000182782.8	rs7398014	chr12_122459433_T_C_b38	Adipose - Subcutaneous	0.0683
5' Regulatory Skyscraper	HCAR2	ENSG00000182782.8	rs7970007	chr12_122446603_G_A_b38	Adipose - Visceral (Omentum)	0.0618
5' Regulatory Skyscraper	HCAR2	ENSG00000182782.8	rs10773167	chr12_122449454_C_T_b38	Adipose - Visceral (Omentum)	0.0717
5' Regulatory Skyscraper	HCAR2	ENSG00000182782.8	rs4758662	chr12_122440231_G_A_b38	Adipose - Visceral (Omentum)	0.103
5' Regulatory Skyscraper	HCAR2	ENSG00000182782.8	rs4758643	chr12_122440272_A_T_b38	Adipose - Visceral (Omentum)	0.103
5' Regulatory Skyscraper	HCAR2	ENSG00000182782.8	rs34129612	chr12_122429110_T_C_b38	Adipose - Visceral (Omentum)	0.103
5' Regulatory Skyscraper	HCAR2	ENSG00000182782.8	rs10734918	chr12_122436965_A_C_b38	Adipose - Visceral (Omentum)	0.103
5' Regulatory Skyscraper	HCAR2	ENSG00000182782.8	rs7135419	chr12_122427314_T_A_b38	Adipose - Visceral (Omentum)	0.106
5' Regulatory Skyscraper	HCAR2	ENSG00000182782.8	rs10773152	chr12_122425633_T_C_b38	Adipose - Visceral (Omentum)	0.108
5' Regulatory Skyscraper	HCAR2	ENSG00000182782.8	rs11058209	chr12_122451398_A_G_b38	Adipose - Visceral (Omentum)	0.108
5' Regulatory Skyscraper	HCAR2	ENSG00000182782.8	rs10744210	chr12_122447246_A_G_b38	Adipose - Visceral (Omentum)	0.108
5' Regulatory Skyscraper	HCAR2	ENSG00000182782.8	rs6489002	chr12_122445275_T_C_b38	Adipose - Visceral (Omentum)	0.108
5' Regulatory Skyscraper	HCAR2	ENSG00000182782.8	rs10744208	chr12_122447012_C_A_b38	Adipose - Visceral (Omentum)	0.108
5' Regulatory Skyscraper	HCAR2	ENSG00000182782.8	rs10744209	chr12_122447021_G_A_b38	Adipose - Visceral (Omentum)	0.108
5' Regulatory Skyscraper	HCAR2	ENSG00000182782.8	rs10744211	chr12_122447273_A_G_b38	Adipose - Visceral (Omentum)	0.111
5' Regulatory Skyscraper	HCAR2	ENSG00000182782.8	rs7398014	chr12_122459433_T_C_b38	Adipose - Visceral (Omentum)	0.127
5' Regulatory Skyscraper	HCAR2	ENSG00000182782.8	rs7970007	chr12_122446603_G_A_b38	Breast - Mammary Tissue	0.00681
5' Regulatory Skyscraper	HCAR2	ENSG00000182782.8	rs7398014	chr12_122459433_T_C_b38	Breast - Mammary Tissue	0.0695
5' Regulatory Skyscraper	HCAR2	ENSG00000182782.8	rs7135419	chr12_122427314_T_A_b38	Breast - Mammary Tissue	0.0765
5' Regulatory Skyscraper	HCAR2	ENSG00000182782.8	rs10773167	chr12_122449454_C_T_b38	Breast - Mammary Tissue	0.0832
5' Regulatory Skyscraper	HCAR2	ENSG00000182782.8	rs10744209	chr12_122447021_G_A_b38	Breast - Mammary Tissue	0.0837
5' Regulatory Skyscraper	HCAR2	ENSG00000182782.8	rs11058209	chr12_122451398_A_G_b38	Breast - Mammary Tissue	0.0837
5' Regulatory Skyscraper	HCAR2	ENSG00000182782.8	rs10744208	chr12_122447012_C_A_b38	Breast - Mammary Tissue	0.0837
5' Regulatory Skyscraper	HCAR2	ENSG00000182782.8	rs6489002	chr12_122445275_T_C_b38	Breast - Mammary Tissue	0.0837
5' Regulatory Skyscraper	HCAR2	ENSG00000182782.8	rs10744210	chr12_122447246_A_G_b38	Breast - Mammary Tissue	0.0837
5' Regulatory Skyscraper	HCAR2	ENSG00000182782.8	rs10744211	chr12_122447273_A_G_b38	Breast - Mammary Tissue	0.0945
5' Regulatory Skyscraper	HCAR2	ENSG00000182782.8	rs4758662	chr12_122440231_G_A_b38	Breast - Mammary Tissue	0.107
5' Regulatory Skyscraper	HCAR2	ENSG00000182782.8	rs4758643	chr12_122440272_A_T_b38	Breast - Mammary Tissue	0.107
5' Regulatory Skyscraper	HCAR2	ENSG00000182782.8	rs34129612	chr12_122429110_T_C_b38	Breast - Mammary Tissue	0.107
5' Regulatory Skyscraper	HCAR2	ENSG00000182782.8	rs10734918	chr12_122436965_A_C_b38	Breast - Mammary Tissue	0.107
5' Regulatory Skyscraper	HCAR2	ENSG00000182782.8	rs10773152	chr12_122425633_T_C_b38	Breast - Mammary Tissue	0.107
5' Regulatory Skyscraper	HCAR2	ENSG00000182782.8	rs7135419	chr12_122427314_T_A_b38	Cultured Fibroblasts	0.000843
5' Regulatory Skyscraper	HCAR2	ENSG00000182782.8	rs10773152	chr12_122425633_T_C_b38	Cultured Fibroblasts	0.00095
5' Regulatory Skyscraper	HCAR2	ENSG00000182782.8	rs7398014	chr12_122459433_T_C_b38	Cultured Fibroblasts	0.00104
5' Regulatory Skyscraper	HCAR2	ENSG00000182782.8	rs4758643	chr12_122440272_A_T_b38	Cultured Fibroblasts	0.00121
5' Regulatory Skyscraper	HCAR2	ENSG00000182782.8	rs4758662	chr12_122440231_G_A_b38	Cultured Fibroblasts	0.00121
5' Regulatory Skyscraper	HCAR2	ENSG00000182782.8	rs10734918	chr12_122436965_A_C_b38	Cultured Fibroblasts	0.00121
5' Regulatory Skyscraper	HCAR2	ENSG00000182782.8	rs34129612	chr12_122429110_T_C_b38	Cultured Fibroblasts	0.00121
5' Regulatory Skyscraper	HCAR2	ENSG00000182782.8	rs10773167	chr12_122449454_C_T_b38	Cultured Fibroblasts	0.00129
5' Regulatory Skyscraper	HCAR2	ENSG00000182782.8	rs11058209	chr12_122451398_A_G_b38	Cultured Fibroblasts	0.00189
5' Regulatory Skyscraper	HCAR2	ENSG00000182782.8	rs10744210	chr12_122447246_A_G_b38	Cultured Fibroblasts	0.00189
5' Regulatory Skyscraper	HCAR2	ENSG00000182782.8	rs6489002	chr12_122445275_T_C_b38	Cultured Fibroblasts	0.00189
5' Regulatory Skyscraper	HCAR2	ENSG00000182782.8	rs10744209	chr12_122447021_G_A_b38	Cultured Fibroblasts	0.00189
5' Regulatory Skyscraper	HCAR2	ENSG00000182782.8	rs10744208	chr12_122447012_C_A_b38	Cultured Fibroblasts	0.00189
5' Regulatory Skyscraper	HCAR2	ENSG00000182782.8	rs10744211	chr12_122447273_A_G_b38	Cultured Fibroblasts	0.00409
5' Regulatory Skyscraper	HCAR2	ENSG00000182782.8	rs7970007	chr12_122446603_G_A_b38	Cultured Fibroblasts	0.301
5' Regulatory Skyscraper	HCAR2	ENSG00000182782.8	rs7970007	chr12_122446603_G_A_b38	Liver	0.0837
5' Regulatory Skyscraper	HCAR2	ENSG00000182782.8	rs7135419	chr12_122427314_T_A_b38	Liver	0.458
5' Regulatory Skyscraper	HCAR2	ENSG00000182782.8	rs10773152	chr12_122425633_T_C_b38	Liver	0.525
5' Regulatory Skyscraper	HCAR2	ENSG00000182782.8	rs4758662	chr12_122440231_G_A_b38	Liver	0.53
5' Regulatory Skyscraper	HCAR2	ENSG00000182782.8	rs4758643	chr12_122440272_A_T_b38	Liver	0.53
5' Regulatory Skyscraper	HCAR2	ENSG00000182782.8	rs34129612	chr12_122429110_T_C_b38	Liver	0.53
5' Regulatory Skyscraper	HCAR2	ENSG00000182782.8	rs10734918	chr12_122436965_A_C_b38	Liver	0.53
5' Regulatory Skyscraper	HCAR2	ENSG00000182782.8	rs10773167	chr12_122449454_C_T_b38	Liver	0.558
5' Regulatory Skyscraper	HCAR2	ENSG00000182782.8	rs11058209	chr12_122451398_A_G_b38	Liver	0.609
5' Regulatory Skyscraper	HCAR2	ENSG00000182782.8	rs10744210	chr12_122447246_A_G_b38	Liver	0.609
5' Regulatory Skyscraper	HCAR2	ENSG00000182782.8	rs6489002	chr12_122445275_T_C_b38	Liver	0.609
5' Regulatory Skyscraper	HCAR2	ENSG00000182782.8	rs10744208	chr12_122447012_C_A_b38	Liver	0.609
5' Regulatory Skyscraper	HCAR2	ENSG00000182782.8	rs10744209	chr12_122447021_G_A_b38	Liver	0.609
5' Regulatory Skyscraper	HCAR2	ENSG00000182782.8	rs10744211	chr12_122447273_A_G_b38	Liver	0.619
5' Regulatory Skyscraper	HCAR2	ENSG00000182782.8	rs7398014	chr12_122459433_T_C_b38	Liver	0.634
5' Regulatory Skyscraper	HCAR2	ENSG00000182782.8	rs7970007	chr12_122446603_G_A_b38	Ovary	0.636
5' Regulatory Skyscraper	HCAR2	ENSG00000182782.8	rs7135419	chr12_122427314_T_A_b38	Ovary	0.859
5' Regulatory Skyscraper	HCAR2	ENSG00000182782.8	rs10773152	chr12_122425633_T_C_b38	Ovary	0.859
5' Regulatory Skyscraper	HCAR2	ENSG00000182782.8	rs10744211	chr12_122447273_A_G_b38	Ovary	0.896
5' Regulatory Skyscraper	HCAR2	ENSG00000182782.8	rs4758662	chr12_122440231_G_A_b38	Ovary	0.9
5' Regulatory Skyscraper	HCAR2	ENSG00000182782.8	rs4758643	chr12_122440272_A_T_b38	Ovary	0.9
5' Regulatory Skyscraper	HCAR2	ENSG00000182782.8	rs34129612	chr12_122429110_T_C_b38	Ovary	0.9
5' Regulatory Skyscraper	HCAR2	ENSG00000182782.8	rs10734918	chr12_122436965_A_C_b38	Ovary	0.9
5' Regulatory Skyscraper	HCAR2	ENSG00000182782.8	rs11058209	chr12_122451398_A_G_b38	Ovary	0.9
5' Regulatory Skyscraper	HCAR2	ENSG00000182782.8	rs10744210	chr12_122447246_A_G_b38	Ovary	0.9
5' Regulatory Skyscraper	HCAR2	ENSG00000182782.8	rs6489002	chr12_122445275_T_C_b38	Ovary	0.9
5' Regulatory Skyscraper	HCAR2	ENSG00000182782.8	rs10744208	chr12_122447012_C_A_b38	Ovary	0.9
5' Regulatory Skyscraper	HCAR2	ENSG00000182782.8	rs10744209	chr12_122447021_G_A_b38	Ovary	0.9
5' Regulatory Skyscraper	HCAR2	ENSG00000182782.8	rs10773167	chr12_122449454_C_T_b38	Ovary	0.9
5' Regulatory Skyscraper	HCAR2	ENSG00000182782.8	rs7398014	chr12_122459433_T_C_b38	Ovary	0.964
5' Regulatory Skyscraper	HCAR2	ENSG00000182782.8	rs10773152	chr12_122425633_T_C_b38	Skin - Sun Exposed (Lower Leg)	0.564
5' Regulatory Skyscraper	HCAR2	ENSG00000182782.8	rs7135419	chr12_122427314_T_A_b38	Skin - Sun Exposed (Lower Leg)	0.566
5' Regulatory Skyscraper	HCAR2	ENSG00000182782.8	rs4758662	chr12_122440231_G_A_b38	Skin - Sun Exposed (Lower Leg)	0.567
5' Regulatory Skyscraper	HCAR2	ENSG00000182782.8	rs4758643	chr12_122440272_A_T_b38	Skin - Sun Exposed (Lower Leg)	0.567
5' Regulatory Skyscraper	HCAR2	ENSG00000182782.8	rs34129612	chr12_122429110_T_C_b38	Skin - Sun Exposed (Lower Leg)	0.567
5' Regulatory Skyscraper	HCAR2	ENSG00000182782.8	rs10734918	chr12_122436965_A_C_b38	Skin - Sun Exposed (Lower Leg)	0.567
5' Regulatory Skyscraper	HCAR2	ENSG00000182782.8	rs11058209	chr12_122451398_A_G_b38	Skin - Sun Exposed (Lower Leg)	0.673
5' Regulatory Skyscraper	HCAR2	ENSG00000182782.8	rs10744210	chr12_122447246_A_G_b38	Skin - Sun Exposed (Lower Leg)	0.673
5' Regulatory Skyscraper	HCAR2	ENSG00000182782.8	rs6489002	chr12_122445275_T_C_b38	Skin - Sun Exposed (Lower Leg)	0.673
5' Regulatory Skyscraper	HCAR2	ENSG00000182782.8	rs10744208	chr12_122447012_C_A_b38	Skin - Sun Exposed (Lower Leg)	0.673
5' Regulatory Skyscraper	HCAR2	ENSG00000182782.8	rs10744209	chr12_122447021_G_A_b38	Skin - Sun Exposed (Lower Leg)	0.673
5' Regulatory Skyscraper	HCAR2	ENSG00000182782.8	rs10744211	chr12_122447273_A_G_b38	Skin - Sun Exposed (Lower Leg)	0.704
5' Regulatory Skyscraper	HCAR2	ENSG00000182782.8	rs10773167	chr12_122449454_C_T_b38	Skin - Sun Exposed (Lower Leg)	0.736
5' Regulatory Skyscraper	HCAR2	ENSG00000182782.8	rs7398014	chr12_122459433_T_C_b38	Skin - Sun Exposed (Lower Leg)	0.76
5' Regulatory Skyscraper	HCAR2	ENSG00000182782.8	rs7970007	chr12_122446603_G_A_b38	Skin - Sun Exposed (Lower Leg)	0.785
5' Regulatory Skyscraper	HCAR2	ENSG00000182782.8	rs10773167	chr12_122449454_C_T_b38	Skin - Unexposed (Suprapubic)	0.0785
5' Regulatory Skyscraper	HCAR2	ENSG00000182782.8	rs4758662	chr12_122440231_G_A_b38	Skin - Unexposed (Suprapubic)	0.101
5' Regulatory Skyscraper	HCAR2	ENSG00000182782.8	rs4758643	chr12_122440272_A_T_b38	Skin - Unexposed (Suprapubic)	0.101
5' Regulatory Skyscraper	HCAR2	ENSG00000182782.8	rs34129612	chr12_122429110_T_C_b38	Skin - Unexposed (Suprapubic)	0.101
5' Regulatory Skyscraper	HCAR2	ENSG00000182782.8	rs11058209	chr12_122451398_A_G_b38	Skin - Unexposed (Suprapubic)	0.101
5' Regulatory Skyscraper	HCAR2	ENSG00000182782.8	rs10744208	chr12_122447012_C_A_b38	Skin - Unexposed (Suprapubic)	0.101
5' Regulatory Skyscraper	HCAR2	ENSG00000182782.8	rs10744210	chr12_122447246_A_G_b38	Skin - Unexposed (Suprapubic)	0.101
5' Regulatory Skyscraper	HCAR2	ENSG00000182782.8	rs6489002	chr12_122445275_T_C_b38	Skin - Unexposed (Suprapubic)	0.101
5' Regulatory Skyscraper	HCAR2	ENSG00000182782.8	rs10744209	chr12_122447021_G_A_b38	Skin - Unexposed (Suprapubic)	0.101
5' Regulatory Skyscraper	HCAR2	ENSG00000182782.8	rs10734918	chr12_122436965_A_C_b38	Skin - Unexposed (Suprapubic)	0.101
5' Regulatory Skyscraper	HCAR2	ENSG00000182782.8	rs10773152	chr12_122425633_T_C_b38	Skin - Unexposed (Suprapubic)	0.113
5' Regulatory Skyscraper	HCAR2	ENSG00000182782.8	rs7135419	chr12_122427314_T_A_b38	Skin - Unexposed (Suprapubic)	0.122
5' Regulatory Skyscraper	HCAR2	ENSG00000182782.8	rs7398014	chr12_122459433_T_C_b38	Skin - Unexposed (Suprapubic)	0.156
5' Regulatory Skyscraper	HCAR2	ENSG00000182782.8	rs10744211	chr12_122447273_A_G_b38	Skin - Unexposed (Suprapubic)	0.192
5' Regulatory Skyscraper	HCAR2	ENSG00000182782.8	rs7970007	chr12_122446603_G_A_b38	Skin - Unexposed (Suprapubic)	0.215
5' Regulatory Skyscraper	HCAR2	ENSG00000182782.8	rs7970007	chr12_122446603_G_A_b38	Testis	0.00282
5' Regulatory Skyscraper	HCAR2	ENSG00000182782.8	rs4758662	chr12_122440231_G_A_b38	Testis	0.143
5' Regulatory Skyscraper	HCAR2	ENSG00000182782.8	rs34129612	chr12_122429110_T_C_b38	Testis	0.143
5' Regulatory Skyscraper	HCAR2	ENSG00000182782.8	rs4758643	chr12_122440272_A_T_b38	Testis	0.143
5' Regulatory Skyscraper	HCAR2	ENSG00000182782.8	rs10734918	chr12_122436965_A_C_b38	Testis	0.143
5' Regulatory Skyscraper	HCAR2	ENSG00000182782.8	rs10773152	chr12_122425633_T_C_b38	Testis	0.143
5' Regulatory Skyscraper	HCAR2	ENSG00000182782.8	rs7135419	chr12_122427314_T_A_b38	Testis	0.143
5' Regulatory Skyscraper	HCAR2	ENSG00000182782.8	rs10744211	chr12_122447273_A_G_b38	Testis	0.196
5' Regulatory Skyscraper	HCAR2	ENSG00000182782.8	rs10744208	chr12_122447012_C_A_b38	Testis	0.229
5' Regulatory Skyscraper	HCAR2	ENSG00000182782.8	rs10744209	chr12_122447021_G_A_b38	Testis	0.229
5' Regulatory Skyscraper	HCAR2	ENSG00000182782.8	rs10744210	chr12_122447246_A_G_b38	Testis	0.229
5' Regulatory Skyscraper	HCAR2	ENSG00000182782.8	rs6489002	chr12_122445275_T_C_b38	Testis	0.229
5' Regulatory Skyscraper	HCAR2	ENSG00000182782.8	rs11058209	chr12_122451398_A_G_b38	Testis	0.229
5' Regulatory Skyscraper	HCAR2	ENSG00000182782.8	rs7398014	chr12_122459433_T_C_b38	Testis	0.242
5' Regulatory Skyscraper	HCAR2	ENSG00000182782.8	rs10773167	chr12_122449454_C_T_b38	Testis	0.242
5' Regulatory Skyscraper	HCAR2	ENSG00000182782.8	rs10744211	chr12_122447273_A_G_b38	Whole Blood	0.151
5' Regulatory Skyscraper	HCAR2	ENSG00000182782.8	rs10773152	chr12_122425633_T_C_b38	Whole Blood	0.155
5' Regulatory Skyscraper	HCAR2	ENSG00000182782.8	rs4758662	chr12_122440231_G_A_b38	Whole Blood	0.165
5' Regulatory Skyscraper	HCAR2	ENSG00000182782.8	rs4758643	chr12_122440272_A_T_b38	Whole Blood	0.165
5' Regulatory Skyscraper	HCAR2	ENSG00000182782.8	rs34129612	chr12_122429110_T_C_b38	Whole Blood	0.165
5' Regulatory Skyscraper	HCAR2	ENSG00000182782.8	rs10734918	chr12_122436965_A_C_b38	Whole Blood	0.165
5' Regulatory Skyscraper	HCAR2	ENSG00000182782.8	rs7135419	chr12_122427314_T_A_b38	Whole Blood	0.167
5' Regulatory Skyscraper	HCAR2	ENSG00000182782.8	rs11058209	chr12_122451398_A_G_b38	Whole Blood	0.172
5' Regulatory Skyscraper	HCAR2	ENSG00000182782.8	rs10744210	chr12_122447246_A_G_b38	Whole Blood	0.172
5' Regulatory Skyscraper	HCAR2	ENSG00000182782.8	rs6489002	chr12_122445275_T_C_b38	Whole Blood	0.172
5' Regulatory Skyscraper	HCAR2	ENSG00000182782.8	rs10744208	chr12_122447012_C_A_b38	Whole Blood	0.172
5' Regulatory Skyscraper	HCAR2	ENSG00000182782.8	rs10744209	chr12_122447021_G_A_b38	Whole Blood	0.172
5' Regulatory Skyscraper	HCAR2	ENSG00000182782.8	rs10773167	chr12_122449454_C_T_b38	Whole Blood	0.177
5' Regulatory Skyscraper	HCAR2	ENSG00000182782.8	rs7398014	chr12_122459433_T_C_b38	Whole Blood	0.185
5' Regulatory Skyscraper	HCAR2	ENSG00000182782.8	rs7970007	chr12_122446603_G_A_b38	Whole Blood	0.311
