## Supplemental Dataset 5 for "State-Dependent Transcriptomic Collapse of the Brain’s Lactate and Ketone Thermodynamic Sensors in Schizophrenia": Subcortical_Disease_Direction_Calculated.xlsx

### Sheet: other_brain_areas
regulator	gene	query	tissue	rsID	variant	p-value	genotype_1	genotype_2	genotype_3	n_1	n_2	n_3	median_1	median_2	median_3	SCZ_Risk_Allele	Safe_Allele	True_Disease_Delta	Biological_Consequence
5'	HCAR2	ENSG00000182782.8,rs10734918	Cerebellar Hemisphere	rs10734918	chr12_122436965_A_C_b38	0.0023	AA	AC	CC	23	100	153	-0.454	-0.1499	0.1499	A	C	-0.6039	DOWN-regulated in SCZ
5'	HCAR2	ENSG00000182782.8,rs10734918	Frontal Cortex (BA9)	rs10734918	chr12_122436965_A_C_b38	0.016	AA	AC	CC	18	100	150	-0.5699	-0.06531	0.07462	A	C	-0.64452	DOWN-regulated in SCZ
5'	HCAR2	ENSG00000182782.8,rs10734918	Hypothalamus	rs10734918	chr12_122436965_A_C_b38	0.0086	AA	AC	CC	19	91	146	-0.2817	0.1026	0.01463	A	C	-0.29633	DOWN-regulated in SCZ
5'	HCAR2	ENSG00000182782.8,rs10734918	Nucleus accumbens (basal ganglia)	rs10734918	chr12_122436965_A_C_b38	0.00277	AA	AC	CC	19	105	160	-0.1992	-0.1545	0.1102	A	C	-0.3094	DOWN-regulated in SCZ
3'	HCAR1	ENSG00000196917.6,rs28755851	Spinal cord (cervical c-1)	rs28755851	chr12_123001735_A_T_b38	0.0228	AA	AT	TT	27	79	97	-0.1108	-0.1232	0.1108	A	T	-0.2216	DOWN-regulated in SCZ
